# Enhancing proteoform sequence coverage using top-down mass spectrometry with in-source fragmentation and middle-down mass spectrometry

**DOI:** 10.1101/2025.09.26.678817

**Authors:** Xingzhao Xiong, Letu Qingge, Binhai Zhu, Xiaowen Liu

**Affiliations:** Deming Department of Medicine, School of Medicine, Tulane University, New Orleans, LA, USA; Department of Computer Science, North Carolina A&T State University, Greensboro, North Carolina, USA; Gianforte School of Computing, Montana State University, Bozeman, Montana, USA

## Abstract

The study of complex proteoforms with mutations and post-translational modifications has gained increasing attention with the advancement of mass spectrometry (MS)-based techniques. Achieving high proteoform sequence coverage by MS is essential for accurately characterizing these complex proteoforms. Extensive efforts have been made to increase proteoform sequence coverage using deep bottom-up and top-down MS strategies. In this study, we evaluated top-down and middle-down MS approaches for enhancing proteoform sequence coverage using three proteins: ubiquitin, myoglobin, and carbonic anhydrase II. In the top-down MS approach, we applied in-source fragmentation (ISF) to generate pseudo-MS^3^ spectra, thereby improving sequence coverage. For the middle-down MS strategy, we performed short-duration enzymatic digestions to produce longer peptides that preserve more proteoform sequence information. Our experimental results demonstrated that ISF and partial digestion significantly increased the sequence coverage of the proteins, achieving coverage greater than 90%.
