## Supplemental Table 4-10 for "Enhancing proteoform sequence coverage using top-down mass spectrometry with in-source fragmentation and middle-down mass spectrometry"

### Sheet: Table S4
Table S4: Reference and alternative reference proteoforms of ubiquitin, myoglobin, and CA2.
Protein	Type	Proteoform mass (Da)	First residue	Last residue	Proteoform sequence
Ubiquitin (76 AA)	Reference	8559.64	1	76	MQIFVKTLTGKTITLEVEPSDTIENVKGKIQEKEGIPPDQQRLIFAGKQLEDGRTLSDYNIQKESTLHLVLRLRGG
Myoglobin (154 AA)	Reference	16940.97	2	154	GLSDGEWQQVLNVWGKVEADIAGHGQEVLIRLFTGHPETLEKFDKFKHLKTEAEMKASEDLKKHGTVVLTALGGILKKKGHHEAELKPLAQSHATKHKIPIKYLEFISDAIIHVLHSKHPGDFGADAQGAMTKALELFRNDIAAKYKELGFQG
	Alternative reference	5970.10	101	154	PIKYLEFISDAIIHVLHSKHPGDFGADAQGAMTKALELFRNDIAAKYKELGFQG
CA2 (260AA)	Reference	29006.68	2	260	[Acetyl]-SHHWGYGKHNGPEHWHKDFPIANGERQSPVDIDTKAVVQDPALKPLALVYGEATSRRMVNNGHSFNVEYDDSQDKAVLKDGPLTGTYRLVQFHFHWGSSDDQGSEHTVDRKKYAAELHLVHWNTKYGDFGTAAQQPDGLAVVGVFLKVGDANPALQKVLDALDSIKTKGKSTDFPNFDPGSLLPNVLDYWTYPGSLTTPPLLESVTWIVLKEPISVSSQQMLKFRTLNFNAEGEPELLMLANWRPAQPLKNRQVRGFPK
	Alternative reference	7040.80	200	260	PPLLESVTWIVLKEPISVSSQQMLKFRTLNFNAEGEPELLMLANWRPAQPLKNRQVRGFPK

### Sheet: Table S5
Table S5: Full-length proteoforms identified by TD-MS at an ISF energy of 0 V
Protein	N-terminal PTM	Other PTMs	Proteoform sequence
Ubiquitin	NONE	None	MQIFVKTLTGKTITLEVEPSDTIENVKGKIQEKEGIPPDQQRLIFAGKQLEDGRTLSDYNIQKESTLHLVLRLRGG
		One oxidation	(MQIFVKTLTGKTITL)[Oxidation]EVEPSDTIENVKGKIQEKEGIPPDQQRLIFAGKQLEDGRTLSDYNIQKESTLHLVLRLRGG
		Two oxidations	(MQIFVKTLTG)[DiOxidation]KTITLEVEPSDTIENVKGKIQEKEGIPPDQQRLIFAGKQLEDGRTLSDYNIQKESTLHLVLRLRGG
		One water loss	MQIFVKTLTGKTITLEVEPSDTIENVKGKIQEKEGIPPD(QQRLIFAGKQLEDGRTLSD)[WaterLoss]YNIQKESTLHLVLRLRGG
	N-terminal acetylation	None	[Acetyl]-MQIFVKTLTGKTITLEVEPSDTIENVKGKIQEKEGIPPDQQRLIFAGKQLEDGRTLSDYNIQKESTLHLVLRLRGG
Myoglobin	NME	None	GLSDGEWQQVLNVWGKVEADIAGHGQEVLIRLFTGHPETLEKFDKFKHLKTEAEMKASEDLKKHGTVVLTALGGILKKKGHHEAELKPLAQSHATKHKIPIKYLEFISDAIIHVLHSKHPGDFGADAQGAMTKALELFRNDIAAKYKELGFQG
		One oxidation	GLSDGEWQQVLNVWGKVEADIAGHGQEVLIRLFTGHPETLEKFDKFKHLKTEAE(MKASEDLKKHGTVVLTALGGILKKKGHHEAELKPLAQSHATKHKIPIKYLEFISDAIIH)[Oxidation]VLHSKHPGDFGADAQGAMTKALELFRNDIAAKYKELGFQG
		Two oxidations	GLSDGEWQQVLNVWGKVEADIAGHGQEVLIRLFTGHPETLEKFDKFKHLKTEAEMKASEDLKKHGTVVLTALGGILKKKGHHEAELKPLAQSHATKHKIPIKYLEFISDAIIHVLHSKHPGDFGADAQGA(MTKALELFRNDI)[DiOxidation]AAKYKELGFQG
		One water loss	GL(SDGEWQQVLNVWGKVEADIAGHGQEVLIRLFTGHPETLEKFDKFKHLKTEAEMKASEDLKKHGTVVLTALGGILKKKGHHEAELK)[WaterLoss]PLAQSHATKHKIPIKYLEFISDAIIHVLHSKHPGDFGADAQGAMTKALELFRNDIAAKYKELGFQG
		N-terminal acetylation	[Acetyl]-GLSDGEWQQVLNVWGKVEADIAGHGQEVLIRLFTGHPETLEKFDKFKHLKTEAEMKASEDLKKHGTVVLTALGGILKKKGHHEAELKPLAQSHATKHKIPIKYLEFISDAIIHVLHSKHPGDFGADAQGAMTKALELFRNDIAAKYKELGFQG
	NONE	N-terminal methionine retention	MGLSDGEWQQVLNVWGKVEADIAGHGQEVLIRLFTGHPETLEKFDKFKHLKTEAEMKASEDLKKHGTVVLTALGGILKKKGHHEAELKPLAQSHATKHKIPIKYLEFISDAIIHVLHSKHPGDFGADAQGAMTKALELFRNDIAAKYKELGFQG
CA2	N-terminal acetylation	None	[Acetyl]-SHHWGYGKHNGPEHWHKDFPIANGERQSPVDIDTKAVVQDPALKPLALVYGEATSRRMVNNGHSFNVEYDDSQDKAVLKDGPLTGTYRLVQFHFHWGSSDDQGSEHTVDRKKYAAELHLVHWNTKYGDFGTAAQQPDGLAVVGVFLKVGDANPALQKVLDALDSIKTKGKSTDFPNFDPGSLLPNVLDYWTYPGSLTTPPLLESVTWIVLKEPISVSSQQMLKFRTLNFNAEGEPELLMLANWRPAQPLKNRQVRGFPK
		One oxidation	[Acetyl]-SHHWGYGKHNGPEHWHKDFPIANGERQSPVD(IDTKAVVQDPALKPLALVYGEATSRRMVNNGHSFNVEYDDSQDKAVLKDGPLTGTYRLVQFHFHWGSSDDQGSEHTVDRKKYAAELHLVHWNTKYGDFGTAAQQ)[Oxidation]PDGLAVVGVFLKVGDANPALQKVLDALDSIKTKGKSTDFPNFDPGSLLPNVLDYWTYPGSLTTPPLLESVTWIVLKEPISVSSQQMLKFRTLNFNAEGEPELLMLANWRPAQPLKNRQVRGFPK
		Two oxidations	[Acetyl]-SHHWGYGKHNGPEHWHKDFPIANGERQSPVDIDTKAVVQDPALKPLALVYGEATSRRMVNNGHSFNVEYDDSQDKAVLKDGPLTGTYRLVQFHFHWGSSDDQGSEHTVDRKKYAAELHLVHWNTKYGDFGTAAQQPDGLAVVGVFLKVGDANPALQKVLDALDSIKTKGKSTDFPNFDPGSLLPNVLDYWTYPGSLTTPPLLESVTWIVLKEPISVSSQQMLKFRTLNFNAEGEPELL(MLANWRPAQPLKNR)[DiOxidation]QVRGFPK
		One water loss	[Acetyl]-SHHWGYGKHNGPEHWHKDFPIANGERQSPVDIDTKAVVQDPALKPLALVYGEATSRRMVNNGHSFNVEYDDSQDKAVLKDGPLTGTYRLVQFHFHWGSSDDQGSEHTVDRKKYAAELHLVHWNTKYGDFGTAAQQPDGLAVVGVFLKVGDANPALQKVLDALDSIKTKGKSTDFPNFDPGSLLP(NVLDYWTYPGSLTTPPLLESV)[WaterLoss]TWIVLKEPISVSSQQMLKFRTLNFNAEGEPELLMLANWRPAQPLKNRQVRGFPK

### Sheet: Table S6
Table S6: ISF Proteoform group of ubiquitin
Length	Proteoform mass	Proteoform sequence	First residue	Last residue	File
76	8559.62	MQIFVKTLTGKTITLEVEPSDTIENVKGKIQEKEGIPPDQQRLIFAGKQLEDGRTLSDYNIQKESTLHLVLRLRGG	1	76	0V;100V;10V;20V;30V;40V;50V;60V;70V;80V;90V
76	8541.61	MQIFVKTLTGKTITLEVEPSDTIENVKGKIQEKEGIPPD(QQRLIFAGKQLEDGRTLSD)[WaterLoss]YNIQKESTLHLVLRLRGG	1	76	10V;20V;30V;50V;60V;70V;80V
75	8502.6	MQIFVKTLTGKTITLEVEPSDTIENVKGKIQEKEGIPPDQQRLIFAGKQLEDGRTLSDYNIQKESTLHLVLRLRG	1	75	0V;10V;30V;40V
74	8445.57	MQIFVKTLTGKTITLEVEPSDTIENVKGKIQEKEGIPPDQQRLIFAGKQLEDGRTLSDYNIQKESTLHLVLRLR	1	74	0V;10V;20V;30V;40V;50V
75	8428.58	QIFVKTLTGKTITLEVEPSDTIENVKGKIQEKEGIPPDQQRLIFAGKQLEDGRTLSDYNIQKESTLHLVLRLRGG	2	76	60V
74	8300.52	IFVKTLTGKTITLEVEPSDTIENVKGKIQEKEGIPPDQQRLIFAGKQLEDGRTLSDYNIQKESTLHLVLRLRGG	3	76	50V;60V
60	6755.6	VEPSDTIENVKGKIQEKEGIPPDQQRLIFAGKQLEDGRTLSDYNIQKESTLHLVLRLRGG	17	76	50V
59	6656.53	EPSDTIENVKGKIQEKEGIPPDQQRLIFAGKQLEDGRTLSDYNIQKESTLHLVLRLRGG	18	76	0V;40V;50V;60V;80V;90V
59	6638.52	E(P)[WaterLoss]SDTIENVKGKIQEKEGIPPDQQRLIFAGKQLEDGRTLSDYNIQKESTLHLVLRLRGG	18	76	40V;50V;60V;70V
58	6527.49	PSDTIENVKGKIQEKEGIPPDQQRLIFAGKQLEDGRTLSDYNIQKESTLHLVLRLRGG	19	76	0V;100V;10V;20V;30V;40V;50V;60V;70V;80V;90V
58	6509.48	PSDTIENVKGKIQEKEGIPPDQQRLIFAGK(Q)[WaterLoss]LEDGRTLSDYNIQKESTLHLVLRLRGG	19	76	40V;50V;60V;70V
57	6430.44	SDTIENVKGKIQEKEGIPPDQQRLIFAGKQLEDGRTLSDYNIQKESTLHLVLRLRGG	20	76	50V;60V;70V
56	6343.4	DTIENVKGKIQEKEGIPPDQQRLIFAGKQLEDGRTLSDYNIQKESTLHLVLRLRGG	21	76	50V;60V
53	6014.25	ENVKGKIQEKEGIPPDQQRLIFAGKQLEDGRTLSDYNIQKESTLHLVLRLRGG	24	76	100V;60V;70V;80V;90V
42	4731.56	GIPPDQQRLIFAGKQLEDGRTLSDYNIQKESTLHLVLRLRGG	35	76	100V;90V
40	4561.45	PPDQQRLIFAGKQLEDGRTLSDYNIQKESTLHLVLRLRGG	37	76	100V;60V;70V;80V;90V
39	4464.4	PDQQRLIFAGKQLEDGRTLSDYNIQKESTLHLVLRLRGG	38	76	100V;60V;70V;80V;90V
28	3210.71	QLEDGRTLSDYNIQKESTLHLVLRLRGG	49	76	60V
26	2969.57	EDGRTLSDYNIQKESTLHLVLRLRGG	51	76	60V
18	2032.13	MQIFVKTLTGKTITL(EVE)[WaterLoss]	1	18	100V;60V;70V;80V;90V
17	1903.09	MQIFVKTLTGKTITLE(V)[WaterLoss]	1	17	40V;60V;70V;80V
16	1804.02	MQIFVKTLTGK(TI)[WaterLoss]TLE	1	16	0V;100V;40V;50V;60V;70V;80V;90V
15	1706	QKESTLHLVLRLRGG	62	76	100V;70V;80V;90V
14	1577.94	KESTLHLVLRLRGG	63	76	100V;60V;70V;80V;90V
14	1561.89	MQIFVKTLTGKT(IT)[WaterLoss]	1	14	70V
13	1449.84	ESTLHLVLRLRGG	64	76	100V;60V;70V;80V;90V

### Sheet: Table S7
Table S7: ISF Proteoform group of myoglobin
Length	Proteoform mass	Proteoform sequence	First residue	Last residue	File
153	16941	GLSDGEWQQVLNVWGKVEADIAGHGQEVLIRLFTGHPETLEKFDKFKHLKTEAEMKASEDLKKHGTVVLTALGGILKKKGHHEAELKPLAQSHATKHKIPIKYLEFISDAIIHVLHSKHPGDFGADAQGAMTKALELFRNDIAAKYKELGFQG	2	154	0V;10V;20V;30V;40V;50V;60V;70V;80V;90V
153	16923	GL(SDGEWQQVLNVWGKVEADIAGHGQEVLIRLFTGHPETLEKFDKFKHLKTEAEMKASEDLKKHGTVVLTALGGILKKKGHHEAELK)[WaterLoss]PLAQSHATKHKIPIKYLEFISDAIIHVLHSKHPGDFGADAQGAMTKALELFRNDIAAKYKELGFQG	2	154	70V;80V;90V
151	16770.9	SDGEWQQVLNVWGKVEADIAGHGQEVLIRLFTGHPETLEKFDKFKHLKTEAEMKASEDLKKHGTVVLTALGGILKKKGHHEAELKPLAQSHATKHKIPIKYLEFISDAIIHVLHSKHPGDFGADAQGAMTKALELFRNDIAAKYKELGFQG	4	154	100V;60V;70V;80V;90V
149	16568.8	GEWQQVLNVWGKVEADIAGHGQEVLIRLFTGHPETLEKFDKFKHLKTEAEMKASEDLKKHGTVVLTALGGILKKKGHHEAELKPLAQSHATKHKIPIKYLEFISDAIIHVLHSKHPGDFGADAQGAMTKALELFRNDIAAKYKELGFQG	6	154	80V;90V
147	16382.7	WQQVLNVWGKVEADIAGHGQEVLIRLFTGHPETLEKFDKFKHLKTEAEMKASEDLKKHGTVVLTALGGILKKKGHHEAELKPLAQSHATKHKIPIKYLEFISDAIIHVLHSKHPGDFGADAQGAMTKALELFRNDIAAKYKELGFQG	8	154	70V;80V;90V
147	16381.7	LSDGEWQQVLNVWGKVEADIAGHGQEVLIRLFTGHPETLEKFDKFKHLKTEAEMKASEDLKKHGTVVLTALGGILKKKGHHEAELKPLAQSHATKHKIPIKYLEFISDAIIHVLHSKHPGDFGADAQGAMTKALELFRNDIAAKYKE	3	149	80V
146	16196.7	QQVLNVWGKVEADIAGHGQEVLIRLFTGHPETLEKFDKFKHLKTEAEMKASEDLKKHGTVVLTALGGILKKKGHHEAELKPLAQSHATKHKIPIKYLEFISDAIIHVLHSKHPGDFGADAQGAMTKALELFRNDIAAKYKELGFQG	9	154	80V;90V
145	16068.6	QVLNVWGKVEADIAGHGQEVLIRLFTGHPETLEKFDKFKHLKTEAEMKASEDLKKHGTVVLTALGGILKKKGHHEAELKPLAQSHATKHKIPIKYLEFISDAIIHVLHSKHPGDFGADAQGAMTKALELFRNDIAAKYKELGFQG	10	154	90V
144	15940.5	VLNVWGKVEADIAGHGQEVLIRLFTGHPETLEKFDKFKHLKTEAEMKASEDLKKHGTVVLTALGGILKKKGHHEAELKPLAQSHATKHKIPIKYLEFISDAIIHVLHSKHPGDFGADAQGAMTKALELFRNDIAAKYKELGFQG	11	154	80V
126	13971.4	GLSDGEWQQVLNVWGKVEADIAGHGQEVLIRLFTGHPETLEKFDKFKHLKTEAEMKASEDLKKHGTVVLTALGGILKKKGHHEAELKPLAQSHATKHKI(PIKYLEFISDAIIHVLHSKHP)[WaterLoss]GDFGAD	2	127	50V
83	9091.89	ALGGILKKKGHHEAELKPLAQSHATKHKIPIKYLEFISDAIIHVLHSKHPGDFGADAQGAMTKALELFRNDIAAKYKELGFQG	72	154	80V
81	8907.77	GGILKKKGHHEAELKPLAQSHATKHKIPIKYLEFISDAIIHVLHSKHPGDFGADAQGAMTKALELFRNDIAAKYKELGFQG	74	154	100V;80V;90V
54	5970.09	PIKYLEFISDAIIHVLHSKHPGDFGADAQGAMTKALELFRNDIAAKYKELGFQG	101	154	100V;80V;90V
49	5355.71	EFISDAIIHVLHSKHPGDFGADAQGAMTKALELFRNDIAAKYKELGFQG	106	154	90V
41	4467.25	HVLHSKHPGDFGADAQGAMTKALELFRNDIAAKYKELGFQG	114	154	90V
34	3628.8	PGDFGADAQGAMTKALELFRNDIAAKYKELGFQG	121	154	100V;70V;80V;90V
32	3425.71	PGDFGADAQGAMTKALELFRNDIAAKY(KELGF)[WaterLoss]	121	152	80V;90V
26	2898.51	QGAMTKALELFRNDIAAKYKELGFQG	129	154	50V
25	2770.45	GAMTKALELFRNDIAAKYKELGFQG	130	154	70V
23	2567.36	GAMTKALELFRNDIAAK(Y)[WaterLoss]KELGF	130	152	70V
20	2282.21	ALELFRNDIAAKYKELGFQG	135	154	100V;80V;90V
15	1625.94	GGILKKKGHHEA(E)[WaterLoss]LK	74	88	100V;80V;90V
14	1497.84	LGGILKK(KGHHEAE)[WaterLoss]	73	86	80V;90V
14	1497.84	GGILKKKGHHE(AE)[WaterLoss]L	74	87	80V;90V
9	933.503	PLAQS(H)[WaterLoss]ATK	89	97	100V;90V

### Sheet: Table S8
Table S8: ISF proteoform group of CA2
Length	Proteoform mass	Proteoform sequence	First residue	Last residue	File
259	29006.7	[Acetyl]-SHHWGYGKHNGPEHWHKDFPIANGERQSPVDIDTKAVVQDPALKPLALVYGEATSRRMVNNGHSFNVEYDDSQDKAVLKDGPLTGTYRLVQFHFHWGSSDDQGSEHTVDRKKYAAELHLVHWNTKYGDFGTAAQQPDGLAVVGVFLKVGDANPALQKVLDALDSIKTKGKSTDFPNFDPGSLLPNVLDYWTYPGSLTTPPLLESVTWIVLKEPISVSSQQMLKFRTLNFNAEGEPELLMLANWRPAQPLKNRQVRGFPK	2	260	0V;10V;20V;30V;40V;50V;60V
135	15309.4	[Acetyl]-SHHWGYGKHNGPEHWHKDFPIANGERQSPVDIDTKAVVQDPALKPLALVYGEATSRRMVNNGHSFNVEY(DDSQDKAVLKDGPLTGTYRLVQFHFHWGSSDDQGSEHTVDRKKYAAELHLVHWNTKYGDFGT)[WaterLoss]AAQQ	2	136	50V;60V;70V
134	15181.3	[Acetyl]-SHHWGYGKHNGPEHWHKDFPIANGERQSPVDIDTKAVVQDPALKPLALVYGEATSRRMVNNGHSFNVEYDDSQDKAVLKDGPLTGTYRLVQFHFHWGSSDDQGSEHTVDRKKYAAELHLVHWNT(KYGDFGT)[WaterLoss]AAQ	2	135	60V
133	15053.3	[Acetyl]-SHHWGYGKHNGPEHWHKDFPIANGERQSPVDIDTKAVVQDPALKPLALVYGEATSRRMVNNGHSFNVEYDDSQDKAVLKDGPLTGTYRLVQFHFHWGSSDDQGSEHTVDRKKYAAELHLVHWNTKYGDFGTA(A)[WaterLoss]	2	134	70V
132	14982.3	[Acetyl]-SHHWGYGKHNGPEHWHKDFPIANGERQSPVDIDTKAVVQDPALKPLALVYGEATSRRMVNNGHSFNVE(YDDSQDKAVLKDGPLTGTYRLVQFHFHWGSSDDQGSEHTVDRKK)[WaterLoss]YAAELHLVHWNTKYGDFGTA	2	133	60V
76	8748.62	PNVLDYWTYPGSLTTPPLLESVTWIVLKEPISVSSQQMLKFRTLNFNAEGEPELLMLANWRPAQPLKNRQVRGFPK	185	260	50V
67	7597.09	PGSLTTPPLLESVTWIVLKEPISVSSQQMLKFRTLNFNAEGEPELLMLANWRPAQPLKNRQVRGFPK	194	260	100V;40V;50V;60V;70V;80V;90V
62	7141.85	TPPLLESVTWIVLKEPISVSSQQMLKFRTLNFNAEGEPELLMLANWRPAQPLKNRQVRGFPK	199	260	60V
61	7040.8	PPLLESVTWIVLKEPISVSSQQMLKFRTLNFNAEGEPELLMLANWRPAQPLKNRQVRGFPK	200	260	100V;50V;60V;70V;80V;90V
60	6943.75	PLLESVTWIVLKEPISVSSQQMLKFRTLNFNAEGEPELLMLANWRPAQPLKNRQVRGFPK	201	260	50V;60V;70V
47	5435.89	PISVSSQQMLKFRTLNFNAEGEPELLMLANWRPAQPLKNRQVRGFPK	214	260	80V
48	4948.66	PDGLAVVGVFLKVGDANPALQKVLD(ALDSIKTKGKSTDFPNFDPGSLL)[WaterLoss]	137	184	50V;60V
40	4612.18	[Acetyl]-SHHWGYGKHNGPEHWHKDFPIANGERQSPVDIDTKAVVQ(D)[WaterLoss]	2	41	70V;80V
43	4481.38	PDGLAVVGVFLKVGDANPALQKVLDALDSIKTKGKSTDF(PNFD)[WaterLoss]	137	179	60V;70V;80V
31	3642.67	[Acetyl]-SHHWGYGKHNGPEHWHKDFPIAN(GERQS)[WaterLoss]PVD	2	32	60V;70V;80V
28	3331.52	[Acetyl]-SHHWGYGKHNGPEHWHKDFPIA(NGERQS)[WaterLoss]	2	29	70V;80V
27	3144.71	GEPELLMLANWRPAQPLKNRQVRGFPK	234	260	100V;80V;90V
25	2958.65	PELLMLANWRPAQPLKNRQVRGFPK	236	260	100V;50V;60V;70V;80V;90V
24	2861.6	ELLMLANWRPAQPLKNRQVRGFPK	237	260	100V;70V;80V;90V
23	2732.55	LLMLANWRPAQPLKNRQVRGFPK	238	260	100V;70V;80V;90V
22	2619.47	LMLANWRPAQPLKNRQVRGFPK	239	260	100V;60V;70V;80V;90V
21	2506.39	MLANWRPAQPLKNRQVRGFPK	240	260	100V;60V;70V;80V;90V
19	2379.05	[Acetyl]-SHHWGYGKHNGPEHW(HKD)[WaterLoss]F	2	20	70V;80V;90V
20	2375.35	LANWRPAQPLKNRQVRGFPK	241	260	100V;60V;70V;80V;90V
19	2262.26	ANWRPAQPLKNRQVRGFPK	242	260	100V;70V;90V
18	2231.98	[Acetyl]-SHHWGYGKHNGPEHWH(KD)[WaterLoss]	2	19	70V;80V;90V
15	1735	PAQPLKNRQVRGFPK	246	260	100V
14	1604.92	PPLLESVTWIV(LKE)[WaterLoss]	200	213	90V

### Sheet: Table S9
Table S9: Representative proteoforms of ubiquitin, myoglobin and CA2. Alternative reference proteoforms are shown in blue.
Protein	Proteoform mass (Da)	First residue	Last residue	Proteoform sequence
Ubiquitin (76 AA)	6527.49	19	76	PSDTIENVKGKIQEKEGIPPDQQRLIFAGKQLEDGRTLSDYNIQKESTLHLVLRLRGG
	4561.45	37	76	PPDQQRLIFAGKQLEDGRTLSDYNIQKESTLHLVLRLRGG
	1577.94	63	76	KESTLHLVLRLRGG
Myoglobin (154 AA)	16770.86	4	154	SDGEWQQVLNVWGKVEADIAGHGQEVLIRLFTGHPETLEKFDKFKHLKTEAEMKASEDLKKHGTVVLTALGGILKKKGHHEAELKPLAQSHATKHKIPIKYLEFISDAIIHVLHSKHPGDFGADAQGAMTKALELFRNDIAAKYKELGFQG
	5970.10	101	154	PIKYLEFISDAIIHVLHSKHPGDFGADAQGAMTKALELFRNDIAAKYKELGFQG
	2282.21	135	154	ALELFRNDIAAKYKELGFQG
CA2 (260AA)	7597.09	194	260	PGSLTTPPLLESVTWIVLKEPISVSSQQMLKFRTLNFNAEGEPELLMLANWRPAQPLKNRQVRGFPK
	7040.80	200	260	PPLLESVTWIVLKEPISVSSQQMLKFRTLNFNAEGEPELLMLANWRPAQPLKNRQVRGFPK
	2958.65	236	260	PELLMLANWRPAQPLKNRQVRGFPK

### Sheet: Table S10
Table S10: Full-length proteoforms identified by MD-MS
Protein	N-terminal PTM	PTM	Proteoform sequence
Myo	NME	None	GLSDGEWQQVLNVWGKVEADIAGHGQEVLIRLFTGHPETLEKFDKFKHLKTEAEMKASEDLKKHGTVVLTALGGILKKKGHHEAELKPLAQSHATKHKIPIKYLEFISDAIIHVLHSKHPGDFGADAQGAMTKALELFRNDIAAKYKELGFQG
		One oxidation	GLSDGEWQQVLNVWGKVEADIAGHGQEVLIRLFTGHPETLEKFDKFKHLKTEAEMKASEDLKKHGTVVLTALGGILKKKGHHEAELKPLAQSHATKHKIPIKYLEFISDAIIHVLHSKHPGDFGAD(AQGAM)[Oxidation]TKALELFRNDIAAKYKELGFQG
		Two oxidations	GLSD(GEW)[DiOxidation]QQVLNVWGKVEADIAGHGQEVLIRLFTGHPETLEKFDKFKHLKTEAEMKASEDLKKHGTVVLTALGGILKKKGHHEAELKPLAQSHATKHKIPIKYLEFISDAIIHVLHSKHPGDFGADAQGAMTKALELFRNDIAAKYKELGFQG
		Three oxidations	GLSDGEWQQ(VLNVWGKVEADIAGHGQEVLIRLFTGHPETLEKFDKFKHLKTEAEMKASEDLKKHGTVVLT)[TriOxidation]ALGGILKKKGHHEAELKPLAQSHATKHKIPIKYLEFISDAIIHVLHSKHPGDFGADAQGAMTKALELFRNDIAAKYKELGFQG
		One water loss	GLSDGEWQ(QVLNVW)[WaterLoss]GKVEADIAGHGQEVLIRLFTGHPETLEKFDKFKHLKTEAEMKASEDLKKHGTVVLTALGGILKKKGHHEAELKPLAQSHATKHKIPIKYLEFISDAIIHVLHSKHPGDFGADAQGAMTKALELFRNDIAAKYKELGFQG
		N-terminal acetylation	[Acetyl]-GLSDGEWQQVLNVWGKVEADIAGHGQEVLIRLFTGHPETLEKFDKFKHLKTEAEMKASEDLKKHGTVVLTALGGILKKKGHHEAELKPLAQSHATKHKIPIKYLEFISDAIIHVLHSKHPGDFGADAQGAMTKALELFRNDIAAKYKELGFQG
	None	N-terminal methionine retention	MGLSDGEWQQVLNVWGKVEADIAGHGQEVLIRLFTGHPETLEKFDKFKHLKTEAEMKASEDLKKHGTVVLTALGGILKKKGHHEAELKPLAQSHATKHKIPIKYLEFISDAIIHVLHSKHPGDFGADAQGAMTKALELFRNDIAAKYKELGFQG
CA2	N-terminal acetylation	None	[Acetyl]-SHHWGYGKHNGPEHWHKDFPIANGERQSPVDIDTKAVVQDPALKPLALVYGEATSRRMVNNGHSFNVEYDDSQDKAVLKDGPLTGTYRLVQFHFHWGSSDDQGSEHTVDRKKYAAELHLVHWNTKYGDFGTAAQQPDGLAVVGVFLKVGDANPALQKVLDALDSIKTKGKSTDFPNFDPGSLLPNVLDYWTYPGSLTTPPLLESVTWIVLKEPISVSSQQMLKFRTLNFNAEGEPELLMLANWRPAQPLKNRQVRGFPK
		One oxidation	[Acetyl]-SHHWGYGKHNGPEHWHKDFPIANGERQSPVDIDTKAVVQDPALKPLALVYGEATSRRMVNNGHSFNVEYDDSQDKAVLKDGPLTGTYRLVQFHFHWGSSDDQGSEHTVDRKKYAAELHLVHWNTKYGDFGTAAQQ(PDGLAVVGVFLKVGDANPALQKVLDALDSI)[Oxidation]KTKGKSTDFPNFDPGSLLPNVLDYWTYPGSLTTPPLLESVTWIVLKEPISVSSQQMLKFRTLNFNAEGEPELLMLANWRPAQPLKNRQVRGFPK
		Two oxidations	[Acetyl]-SHHWGYGKHNGPEHWHKDFPIANGERQSPVDIDTKAVVQDPALKPLALVYGEATSRRMVNNGHSFNVEYDDSQDKAVLKDGPLTGTYRLVQFHFHWGSSDDQGSEHTVDRKKYAAELHLVHWNTKYGDFGTAAQQ(PDGLAVVGVFLKVGDANPALQKVLDALDSIKTKGKSTDFPNFDPGSLL)[DiOxidation]PNVLDYWTYPGSLTTPPLLESVTWIVLKEPISVSSQQMLKFRTLNFNAEGEPELLMLANWRPAQPLKNRQVRGFPK
		Three oxidations	[Acetyl]-SHHWGYGKHNGPEHWHKDFPIANGERQSPVDIDTKAVVQDPALKPLALVYGEATSRRMVNNGHSFNVEYDDSQDKAVLKDGPLTGTYRLVQFHFHWGSSDDQGSEHTVDRKKYAAELHLVHWNTKYGDFGTAAQQPDGLAVV(GVFLKVGDANPALQKVLDALDSIKTKGKSTDFPNFDPGSLL)[TriOxidation]PNVLDYWTYPGSLTTPPLLESVTWIVLKEPISVSSQQMLKFRTLNFNAEGEPELLMLANWRPAQPLKNRQVRGFPK
		One water loss	[Acetyl]-SHHWGYGKHNGPEHWHKDFPIANGERQSPVDIDTKAVVQDPALKPLALVYGEATSRRMVNNGHSFNVEYDDS(QDKAVLKDGPLTGTYRLVQFHFHWGSSDDQGS)[WaterLoss]EHTVDRKKYAAELHLVHWNTKYGDFGTAAQQPDGLAVVGVFLKVGDANPALQKVLDALDSIKTKGKSTDFPNFDPGSLLPNVLDYWTYPGSLTTPPLLESVTWIVLKEPISVSSQQMLKFRTLNFNAEGEPELLMLANWRPAQPLKNRQVRGFPK
